# SARS-CoV-2-induced dysregulation in ADAR editing patterns persists post viral clearance in individuals with mild COVID-19

**DOI:** 10.1101/2025.06.09.658648

**Authors:** Aiswarya Mukundan Nair, Helen Piontkivska

## Abstract

Severe acute respiratory syndrome coronavirus 2 (SARS-CoV-2) infections remain a public health concern worldwide. Viral antigen triggered innate immune response leads to induction of interferons (IFNs) and interferon stimulated genes (ISGs) including ADAR1 p150 isoform, which edits adenosine (A) residues within double stranded RNAs in both the virus and the host. Such RNA editing mediated by ADARs plays a crucial role in innate immune responses during viral infections through modulation of host-virus interactions. Additionally, ADAR editing acts post-transcriptionally, and serves as a mechanism of dynamic regulation of transcriptome and proteome diversity. While evidence points to changes in ADAR editing during infection, we do not know whether editing targets change over the course of the infection. Here, we explored temporal changes in ADAR expression and editing patterns, across three distinct stages of SARS-CoV-2 infection. Furthermore, we examined whether infection-triggered dysregulation in ADAR editing persists or returns to pre-infection states post-viral clearance. We addressed this question by analyzing publicly available whole blood RNA sequencing samples from forty-five, age-matched individuals. The individuals selected had no documented comorbidities, developed mild COVID-19, and were sampled across three distinct stages of SARS-CoV-2 infection: pre-, mid-, and post-infection. Our results demonstrate dynamic changes in ADAR expression and editing across the three stages. We further identified unique editing sites resulting from SARS-CoV-2 infection, across all three stages of infection, within genes involved in immune response pathways. Noteworthy, genes within neutrophil degranulation pathway appear to be edited, suggesting they may play a role in inflammation and sequelae observed post-SARS-CoV-2 infection. Our results demonstrate a consistent trend of elevated ADAR expression and reduced overall ADAR editing within each individual mid-infection. Subsequently, in some post-infection samples ADAR expression returns to approximately pre-infection levels, while in others it remains dysregulated. These differences may be contributing to heterogeneity in disease outcomes seen in individuals post-SARS-CoV-2 infection.
