## Supplemental_Tables_1--10 for "SARS-CoV-2-induced dysregulation in ADAR editing patterns persists post viral clearance in individuals with mild COVID-19": Supp_Table_3.xlsx

### Sheet: ADAR1
Supp_Table_3A: ADAR1 expression in TPM for each patient across pre-,mid-, and post-infection
SRR_Run	patient_ID	Gene.ID	Gene.Name	TPM_Pre-infection	TPM_Mid-infection	TPM_Post-infection
SRR18303098	5039	ENSG00000160710	ADAR	107.55	146.58	202.932
SRR18303617	5124	ENSG00000160710	ADAR	191.068	198.055	234.603
SRR18303106	5152	ENSG00000160710	ADAR	208.543	336.05	129.995
SRR18303112	5156	ENSG00000160710	ADAR	152.398	209.94	168.51
SRR18303118	5316	ENSG00000160710	ADAR	195.128	344.33	223.65
SRR18302764	5412	ENSG00000160710	ADAR	104.494	228.225	118.395
SRR18303427	5743	ENSG00000160710	ADAR	105.183	151.72	163.123
SRR18302708	5894	ENSG00000160710	ADAR	138.886	328.86	86.5529
SRR18302720	6207	ENSG00000160710	ADAR	83.3	407.629	64.4964
SRR18303718	6250	ENSG00000160710	ADAR	257.449	409.309	234.32
SRR18303633	6453	ENSG00000160710	ADAR	170.287	421.068	212.782
SRR18303640	6582	ENSG00000160710	ADAR	178.631	284.417	180.634
SRR18303646	6599	ENSG00000160710	ADAR	201.616	199.112	158.39
SRR18303785	6636	ENSG00000160710	ADAR	243.747	457.365	231.384
SRR18302665	6663	ENSG00000160710	ADAR	211.196	183.298	117.832
SRR18303561	6911	ENSG00000160710	ADAR	168.456	175.606	206.865
SRR18303915	7030	ENSG00000160710	ADAR	220.339	227.568	210.173
SRR18303761	7160	ENSG00000160710	ADAR	159.488	334.191	219.875
SRR18303925	7247	ENSG00000160710	ADAR	275.21	255.173	219.451
SRR18302396	7252	ENSG00000160710	ADAR	218.887	466.03	212.158
SRR18302865	7577	ENSG00000160710	ADAR	210.489	373.673	144.99
SRR18304012	7589	ENSG00000160710	ADAR	195.552	158.214	189.902
SRR18303724	7647	ENSG00000160710	ADAR	153.184	336.751	251.682
SRR18303450	7683	ENSG00000160710	ADAR	223.158	136.711	147.734
SRR18303457	7733	ENSG00000160710	ADAR	278.721	233.865	216.004
SRR18303656	7893	ENSG00000160710	ADAR	165.048	373.047	193.481
SRR18302780	8015	ENSG00000160710	ADAR	158.703	189.682	144.371
SRR18302873	8359	ENSG00000160710	ADAR	183.298	575.169	183.183
SRR18303734	8360	ENSG00000160710	ADAR	177.752	173.296	198.96
SRR18302738	8610	ENSG00000160710	ADAR	106.372	361.985	147.878
SRR18303662	8640	ENSG00000160710	ADAR	196.14	200.924	263.695
SRR18303668	8656	ENSG00000160710	ADAR	180.153	163.79	155.287
SRR18303602	8968	ENSG00000160710	ADAR	289.496	342.685	151.627
SRR18303680	9088	ENSG00000160710	ADAR	105.784	321.696	146.727
SRR18303008	9140	ENSG00000160710	ADAR	177.633	413.995	204.354
SRR18303610	9192	ENSG00000160710	ADAR	216.699	243.253	196.316
SRR18303686	9198	ENSG00000160710	ADAR	211.525	185.693	191.449
SRR18303834	9247	ENSG00000160710	ADAR	270.053	568.924	166.312
SRR18302745	9249	ENSG00000160710	ADAR	182.082	384.539	152.319
SRR18303970	9373	ENSG00000160710	ADAR	253.585	234.745	263.56
SRR18303080	9388	ENSG00000160710	ADAR	241.369	210.963	238.386
SRR18303180	9415	ENSG00000160710	ADAR	151.577	79.8208	317.348
SRR18303189	9918	ENSG00000160710	ADAR	64.5936	208.267	175.669
SRR18303195	9943	ENSG00000160710	ADAR	162.266	199.014	162.14
SRR18302752	9997	ENSG00000160710	ADAR	184.812	517.957	153.904
				185.153	287.849	185.631	<= Average

### Sheet: ADAR2_ADARb1
Supp_Table_3B: ADAR2/ADARb1 expression in TPM for each patient across pre-,mid-, and post-infection
SRR_run	patient_ID	Gene.ID	Gene.Name	TPM_Pre-infection	TPM_Mid-infection	TPM_Post-infection
SRR18303098	5039	ENSG00000197381	ADARB1	9.49252	11.7557	15.6632
SRR18303617	5124	ENSG00000197381	ADARB1	1.80563	3.69302	1.6381
SRR18303106	5152	ENSG00000197381	ADARB1	9.60148	10.2196	3.2811
SRR18303112	5156	ENSG00000197381	ADARB1	9.62958	9.27288	4.8384
SRR18303118	5316	ENSG00000197381	ADARB1	8.37255	5.76612	3.86516
SRR18302764	5412	ENSG00000197381	ADARB1	8.44065	14.6381	1.95858
SRR18303427	5743	ENSG00000197381	ADARB1	7.21998	10.082	6.73683
SRR18302708	5894	ENSG00000197381	ADARB1	7.78244	6.61397	8.30188
SRR18302720	6207	ENSG00000197381	ADARB1	2.37373	8.97831	3.69823
SRR18303718	6250	ENSG00000197381	ADARB1	6.26078	7.63588	4.50069
SRR18303633	6453	ENSG00000197381	ADARB1	3.54763	4.1539	5.22853
SRR18303640	6582	ENSG00000197381	ADARB1	6.99123	6.32188	3.02511
SRR18303646	6599	ENSG00000197381	ADARB1	11.5068	3.90287	6.57245
SRR18303785	6636	ENSG00000197381	ADARB1	5.45753	11.49	8.8564
SRR18302665	6663	ENSG00000197381	ADARB1	9.87251	4.99695	7.83929
SRR18303561	6911	ENSG00000197381	ADARB1	4.23341	13.5763	10.2205
SRR18303915	7030	ENSG00000197381	ADARB1	7.32945	10.3737	7.97515
SRR18303761	7160	ENSG00000197381	ADARB1	2.87083	10.9321	8.53122
SRR18303925	7247	ENSG00000197381	ADARB1	13.3251	11.9278	13.5364
SRR18302396	7252	ENSG00000197381	ADARB1	7.90299	12.0952	7.22992
SRR18302865	7577	ENSG00000197381	ADARB1	7.92159	9.91206	3.03371
SRR18304012	7589	ENSG00000197381	ADARB1	8.49534	5.61266	7.13591
SRR18303724	7647	ENSG00000197381	ADARB1	5.42369	8.58346	8.35943
SRR18303450	7683	ENSG00000197381	ADARB1	9.9732	3.4162	14.785
SRR18303457	7733	ENSG00000197381	ADARB1	10.2499	10.598	4.95846
SRR18303656	7893	ENSG00000197381	ADARB1	5.74821	5.26166	8.53617
SRR18302780	8015	ENSG00000197381	ADARB1	4.45952	6.95966	4.56015
SRR18302873	8359	ENSG00000197381	ADARB1	6.63517	12.4093	6.14059
SRR18303734	8360	ENSG00000197381	ADARB1	1.60887	8.04138	2.42769
SRR18302738	8610	ENSG00000197381	ADARB1	2.80981	3.5313	1.48307
SRR18303662	8640	ENSG00000197381	ADARB1	2.58119	7.39967	2.69882
SRR18303668	8656	ENSG00000197381	ADARB1	6.54293	11.1328	3.49962
SRR18303602	8968	ENSG00000197381	ADARB1	6.18701	8.43012	4.76866
SRR18303680	9088	ENSG00000197381	ADARB1	5.55158	9.06423	1.38125
SRR18303008	9140	ENSG00000197381	ADARB1	2.04056	3.77061	5.33115
SRR18303610	9192	ENSG00000197381	ADARB1	12.5193	10.578	11.2665
SRR18303686	9198	ENSG00000197381	ADARB1	7.31644	3.5837	3.72891
SRR18303834	9247	ENSG00000197381	ADARB1	4.35743	6.65712	8.49978
SRR18302745	9249	ENSG00000197381	ADARB1	10.9869	9.18981	4.04805
SRR18303970	9373	ENSG00000197381	ADARB1	9.08672	5.45362	7.25378
SRR18303080	9388	ENSG00000197381	ADARB1	9.0808	7.61218	11.5366
SRR18303180	9415	ENSG00000197381	ADARB1	11.0641	0.925523	1.49369
SRR18303189	9918	ENSG00000197381	ADARB1	2.68862	12.515	4.5308
SRR18303195	9943	ENSG00000197381	ADARB1	4.86631	3.2697	4.043
SRR18302752	9997	ENSG00000197381	ADARB1	3.92222	8.30984	2.04799
				6.80298	8.01431	6.02324	<= Average

### Sheet: ADAR3_ADARb2
Supp_Table_3C: ADAR3/ADARb2 expression in TPM for each patient across pre-,mid-, and post-infection
SRR	patient_ID	Gene.ID	Gene.Name	TPM_Pre-infection	TPM_Mid-infection	TPM_Post-infection
SRR18303098	5039	ENSG00000185736	ADARB2	0	0	0.030337
SRR18303617	5124	ENSG00000185736	ADARB2	0	0	0
SRR18303106	5152	ENSG00000185736	ADARB2	0	0	0
SRR18303112	5156	ENSG00000185736	ADARB2	0.214221	0	0.26144
SRR18303118	5316	ENSG00000185736	ADARB2	0	0	0
SRR18302764	5412	ENSG00000185736	ADARB2	2.99701	6.53123	2.30866
SRR18303427	5743	ENSG00000185736	ADARB2	0	0.065448	0
SRR18302708	5894	ENSG00000185736	ADARB2	0	0	0
SRR18302720	6207	ENSG00000185736	ADARB2	0	0.325027	0
SRR18303718	6250	ENSG00000185736	ADARB2	0	0	0
SRR18303633	6453	ENSG00000185736	ADARB2	0	0	0
SRR18303640	6582	ENSG00000185736	ADARB2	0	0	0
SRR18303646	6599	ENSG00000185736	ADARB2	8.64309	7.87708	5.31617
SRR18303785	6636	ENSG00000185736	ADARB2	4.84139	4.2741	3.20035
SRR18302665	6663	ENSG00000185736	ADARB2	0	0	0
SRR18303561	6911	ENSG00000185736	ADARB2	0	0	0
SRR18303915	7030	ENSG00000185736	ADARB2	0	0	0
SRR18303761	7160	ENSG00000185736	ADARB2	0	0	0
SRR18303925	7247	ENSG00000185736	ADARB2	5.50289	5.51295	4.77955
SRR18302396	7252	ENSG00000185736	ADARB2	0	0	0
SRR18302865	7577	ENSG00000185736	ADARB2	4.77829	6.22898	4.58195
SRR18304012	7589	ENSG00000185736	ADARB2	2.28501	6.20982	5.30756
SRR18303724	7647	ENSG00000185736	ADARB2	0	0	0
SRR18303450	7683	ENSG00000185736	ADARB2	8.80052	3.41387	4.4547
SRR18303457	7733	ENSG00000185736	ADARB2	0	0	0
SRR18303656	7893	ENSG00000185736	ADARB2	0	0	0
SRR18302780	8015	ENSG00000185736	ADARB2	6.17695	7.39094	4.89667
SRR18302873	8359	ENSG00000185736	ADARB2	6.33505	5.43424	2.13343
SRR18303734	8360	ENSG00000185736	ADARB2	5.08552	2.11677	2.66665
SRR18302738	8610	ENSG00000185736	ADARB2	0	0	0
SRR18303662	8640	ENSG00000185736	ADARB2	3.97023	9.56327	5.40446
SRR18303668	8656	ENSG00000185736	ADARB2	0	0	0
SRR18303602	8968	ENSG00000185736	ADARB2	0	0	0
SRR18303680	9088	ENSG00000185736	ADARB2	0.197481	7.87048	0
SRR18303008	9140	ENSG00000185736	ADARB2	3.64028	3.83093	2.76907
SRR18303610	9192	ENSG00000185736	ADARB2	0	0	0
SRR18303686	9198	ENSG00000185736	ADARB2	7.29689	8.46837	6.67515
SRR18303834	9247	ENSG00000185736	ADARB2	0	0.059069	0
SRR18302745	9249	ENSG00000185736	ADARB2	0	0	0
SRR18303970	9373	ENSG00000185736	ADARB2	0	0	0
SRR18303080	9388	ENSG00000185736	ADARB2	0.11271	0	0
SRR18303180	9415	ENSG00000185736	ADARB2	0	0	0
SRR18303189	9918	ENSG00000185736	ADARB2	1.01944	5.31868	3.79541
SRR18303195	9943	ENSG00000185736	ADARB2	0	0	0
SRR18302752	9997	ENSG00000185736	ADARB2	0	0	0
				1.59771	2.01092	1.30181	<= Average
