## Supplemental_Tables_1--10 for "SARS-CoV-2-induced dysregulation in ADAR editing patterns persists post viral clearance in individuals with mild COVID-19": Supp_Table_4.xlsx

### Sheet: Normalized_count
Supp_Table_4A: Transcript level ADAR expression as DESeq2 normalized counts. Isoform transcript Ids were retrieved from ensembl
Sample	Infection_stage	ADARp110/ENST00000368471	ADARp150/ENST00000368474
SRR18303107	Mid	29713	1621.59
SRR18303634	Mid	2867.41	37026.5
SRR18303008	Controls	26004	756.571
SRR18303011	Mid	34317.5	1493.03
SRR18303080	Controls	253.301	18464.7
SRR18303180	Controls	8868.35	10328.3
SRR18303189	Controls	0	10631.9
SRR18303195	Controls	307.438	17466
SRR18303458	Mid	14645	5363.15
SRR18303562	Mid	603.288	22148.6
SRR18302738	Controls	0	16902.4
SRR18303602	Controls	24364.5	1145.27
SRR18302708	Controls	12959.3	1068.63
SRR18303603	Mid	31049.5	1393.31
SRR18303610	Controls	16091.5	837.231
SRR18303611	Mid	312.918	19125
SRR18303657	Mid	27348.7	2988.48
SRR18303662	Controls	15879.3	1669.41
SRR18303663	Mid	19454	2327.13
SRR18303668	Controls	21865.8	795.576
SRR18303669	Mid	17030.1	1034.82
SRR18302739	Mid	21428.1	39224
SRR18303680	Controls	927.968	13950
SRR18303718	Controls	263.76	21787.3
SRR18303681	Mid	22669.6	1728.36
SRR18303686	Controls	20803.4	1309.83
SRR18303687	Mid	19629.1	1209.13
SRR18303734	Controls	0	22081.9
SRR18303761	Controls	0	26656.2
SRR18303819	Mid	29278.5	20472.3
SRR18303834	Controls	24271.9	3938.13
SRR18303970	Controls	20014.4	1005.14
SRR18302745	Controls	21427.3	1412.54
SRR18304013	Mid	18727.3	614.987
SRR18303719	Mid	284.64	37877.7
SRR18302752	Controls	17793.6	633.212
SRR18302780	Controls	18901.4	600.028
SRR18302781	Mid	0	23729.4
SRR18302873	Controls	23123.5	869.212
SRR18302948	Mid	17274.4	699.648
SRR18302673	Post	13058.3	3287.79
SRR18302709	Mid	31059.4	1190.93
SRR18302711	Post	11484	365.259
SRR18302721	Mid	43287.3	6287.89
SRR18302725	Post	0	29.2978
SRR18302764	Controls	0	12638
SRR18302765	Mid	952.269	19542
SRR18303113	Mid	17091.5	1752.87
SRR18302767	Post	13756.7	1483.04
SRR18303198	Post	9725.54	8741.88
SRR18303266	Post	20034.2	752.133
SRR18303280	Post	9396.48	10718.6
SRR18303608	Post	468.47	15873.4
SRR18303615	Post	484.794	17196.6
SRR18303667	Post	30377.4	1350.41
SRR18303674	Post	0	18978.5
SRR18303685	Post	0	271.475
SRR18302743	Post	0	37.3002
SRR18303117	Post	15892.9	1021.62
SRR18303691	Post	21500.6	897.313
SRR18303972	Post	301.451	20774.8
SRR18302750	Post	18911.7	2327.25
SRR18302757	Post	0	20173.5
SRR18302971	Post	19450	454.828
SRR18303015	Post	19405.8	691.019
SRR18303086	Post	19086.7	1016.68
SRR18303184	Post	44047.8	1350.74
SRR18303194	Post	4547.52	17588.3
SRR18303196	Mid	668.03	28355
SRR18303119	Mid	32014.6	1211.38
SRR18303223	Post	2639.34	17135.1
SRR18303453	Post	15502.1	865.869
SRR18303463	Post	406.739	18891.3
SRR18303567	Post	21495.2	822.695
SRR18303639	Post	5090.33	20846.4
SRR18303645	Post	0	21467.5
SRR18303652	Post	17290	716.624
SRR18303661	Post	16851.8	1566.76
SRR18303721	Post	19897	575.85
SRR18302746	Mid	32140.5	1465.42
SRR18303124	Post	10136.9	13392.2
SRR18303871	Mid	421.072	23642.1
SRR18304019	Post	24621.9	1437.96
SRR18302753	Mid	42364.9	2022.23
SRR18302783	Post	16938	664.6
SRR18302808	Mid	19728.1	929.553
SRR18303081	Mid	22477.7	544.53
SRR18303105	Post	5796.12	11045.9
SRR18303181	Mid	0	173.709
SRR18303190	Mid	17101.8	1090.07
SRR18304012	Controls	16686.5	2637.98
SRR18303428	Mid	6111.57	7499.91
SRR18303112	Controls	13927.2	1305.84
SRR18303450	Controls	13359.9	11182.6
SRR18303457	Controls	303.143	19667.4
SRR18303561	Controls	21189.3	523.394
SRR18303656	Controls	13040.4	7183.52
SRR18303735	Mid	17055.3	743.571
SRR18303736	Post	248.808	24223.2
SRR18302393	Mid	381.762	22182.8
SRR18302934	Post	18222.9	1084.42
SRR18302941	Post	21882.3	1002.69
SRR18303617	Controls	19341.4	1864.8
SRR18303098	Controls	11353.7	406.531
SRR18303100	Mid	12786	394.93
SRR18303106	Controls	358.949	17403.1
SRR18303111	Post	17661.5	486.109
SRR18303118	Controls	18985.7	1082.4
SRR18302396	Controls	19898.3	3619.77
SRR18303427	Controls	11539.2	1212.96
SRR18303431	Post	17367.5	1215.42
SRR18303633	Controls	0	22040.3
SRR18303640	Controls	0	19438.6
SRR18303618	Mid	0	22023.5
SRR18303641	Mid	6922.01	24823.3
SRR18302665	Controls	15201	666.498
SRR18303646	Controls	14717.2	1132.22
SRR18303647	Mid	14214	724.548
SRR18303724	Controls	18447.2	727.08
SRR18303727	Mid	24618.3	876.221
SRR18303729	Post	277.164	22970
SRR18303785	Controls	21277.6	790.819
SRR18303801	Mid	39657.4	2028.48
SRR18303813	Mid	28506.5	1903.11
SRR18303622	Post	0	25364.2
SRR18302666	Mid	22151	481.996
SRR18303866	Mid	33570.3	1726.67
SRR18303915	Controls	593.533	21712.1
SRR18303917	Post	17197.5	2413.74
SRR18303925	Controls	19857.1	1013.03
SRR18303926	Mid	6693.46	21260
SRR18303930	Post	17449.2	1331.14
SRR18302720	Controls	0	33.6986
SRR18302865	Controls	17044.3	7574.43
SRR18302423	Mid	46147.2	1809.88

### Sheet: DESeq2
Supp_Table_4B: Transcript level ADAR expression data from DESeq2.
Transcript_id	isoform	infection_stage	log2FoldChange	p value	padj
ENST00000368471	ADARp110	PreVsMid	0.607693	0.253405	0.890624
ENST00000368474	ADARp150	PreVsMid	0.336024	0.395284	0.964325
ENST00000368471	ADARp110	PreVsPost	0	0.990633	1
ENST00000368474	ADARp150	PreVsPost	0.0205374	0.958564	1
