## Supplemental_Tables_1--10 for "SARS-CoV-2-induced dysregulation in ADAR editing patterns persists post viral clearance in individuals with mild COVID-19": Supp_Table_5.xlsx

### Sheet: patientwise_putativeedits
Supp_Table_5: Total number of putative ADAR editing sites for each patient across pre-, mid-, and post-infection stages of SARS-CoV-2 infection.
	Total number of edits
Patient_Id	Controls	Control_normalized	Mid	Mid_normalized	Post	Post_normalized
5039	60307	1160.95	65347	1532.91	74976	1559.57
5124	35498	769.441	27482	618.745	27000	549.194
5152	71084	1249.07	86127	1568.16	51472	1307.53
5156	78585	1202.51	69588	1367.71	62136	1453.39
5316	66108	1590.89	60870	1426.91	74642	1792.86
5412	53116	1151.07	67274	1460.95	52274	1112.76
5743	77028	1688.33	50751	1166.28	56733	1192.84
5894	69312	1546.15	61515	1411.3	70123	1508.78
6207	30881	750.606	56812	1133.47	36914	722.02
6250	94569	1114.99	89913	1125.14	92695	977.193
6453	26626	670.57	67614	1418.58	32893	827.457
6582	29462	727.787	35343	882.831	41075	762.899
6599	84340	1611.51	62107	1523.04	76602	1726.58
6636	162945	2185.78	87420	1863.24	70858	1545.26
6663	91648	1425.43	77845	1160.26	60793	1029.45
6911	70582	1075.88	89062	1438.02	81743	1235.18
7030	54829	1337.22	70688	1329.15	72032	1428.71
7160	76450	271.347	97310	2025.59	120054	1964.37
7247	77194	1558.79	70359	1348.92	57595	1470.24
7252	71278	1599.95	78708	1830.66	73649	1386.15
7577	81988	1556.99	69369	1649.31	55888	1396.8
7589	79412	986.899	94984	1473.79	70284	971.096
7647	48503	637.528	106369	1396.03	66888	819.402
7683	83940	1556.38	72723	1367.96	77067	1528.37
7733	73999	1307.85	62264	1385.98	60370	1219.3
7893	48059	901.031	57449	1385.51	54080	1194.64
8015	58682	1214.7	63055	1471.53	70044	1457.24
8359	81352	1580.58	83445	2195.97	116997	1589.41
8360	29607	332.921	80286	871.031	73768	727.305
8610	48827	1155.53	50544	1086.39	38537	917.766
8640	33869	728.938	35573	829.724	45942	736.393
8656	59818	1250.92	87393	1109.17	17338	410.626
8968	62035	1494.31	61938	1319.3	54818	1370.2
9088	18261	434.744	46131	992.581	21558	542.769
9140	45831	1004.83	79419	1776.02	51632	1274.13
9192	46964	1154.11	63192	1393.49	64078	1514.86
9198	46387	1109.01	31076	715.572	34787	716.394
9247	67091	1673.37	78550	1514.59	65964	1459.47
9249	53243	1342.98	61024	1437.65	56215	1193.53
9373	54075	1376.24	76879	1519.07	64445	1194.01
9388	102718	1475.01	115922	866.769	101472	1597.41
9415	56126	1261.34	19151	449.1	60745	1296.42
9918	40011	954.16	53438	1251.6	45964	1148.36
9943	45134	732.559	54561	1162.21	76703	1953.65
9997	64233	1488.66	89929	1936.68	66857	1548.1
Average =>	62489		68151.1		62193.3
