## Supplemental_Tables_1--10 for "SARS-CoV-2-induced dysregulation in ADAR editing patterns persists post viral clearance in individuals with mild COVID-19": Supp_Table_8.xlsx

### Sheet: Sheet1
Supp_Table_8: Patient-wise overall ADAR editing levels across pre-, mid-, and post-infection stages of SARS-CoV-2 infection.
patient_id	Pre-infection	Mid-infection	Post-infection
5039	0.600439	0.53537	0.401472
5124	0.271305	0.249545	0.294529
5152	0.628912	0.225976	0.731073
5156	0.241171	0.238298	0.257069
5316	0.614535	0.209542	0.249719
5412	0.192883	0.226874	0.205533
5743	0.74799	0.480641	0.664595
5894	0.474961	0.441229	0.461445
6207	0.45968	0.255099	0.225167
6250	0.263179	0.240316	0.248625
6453	0.609693	0.223735	0.212481
6582	0.556364	0.523189	0.23226
6599	0.599988	0.583722	0.257883
6636	0.232096	0.246571	0.483217
6663	0.603929	0.634636	0.35609
6911	0.290895	0.278592	0.280975
7030	0.238633	0.22256	0.234724
7160	0.271628	0.246188	0.224591
7247	0.256446	0.248638	0.240661
7252	0.221378	0.219545	0.479963
7577	0.669118	0.262198	0.202878
7589	0.211233	0.196948	0.253879
7647	0.697329	0.671989	0.709568
7683	0.25315	0.21243	0.229669
7733	0.263949	0.214848	0.249858
7893	0.663184	0.677312	0.66969
8015	0.25512	0.238016	0.257767
8359	0.250702	0.268597	0.239236
8360	0.254424	0.218935	0.230313
8610	0.198056	0.227681	0.200216
8640	0.226301	0.17042	0.215378
8656	0.22773	0.220139	0.277061
8968	0.253543	0.195865	0.198804
9088	0.235428	0.241743	0.207708
9140	0.234073	0.231097	0.232164
9192	0.222506	0.235512	0.200423
9198	0.223944	0.184416	0.203655
9247	0.315326	0.282485	0.304445
9249	0.238239	0.203111	0.225374
9373	0.248105	0.21391	0.255501
9388	0.240351	0.218553	0.235592
9415	0.285093	0.236835	0.295563
9918	0.246062	0.247133	0.248862
9943	0.249659	0.248715	0.288715
9997	0.225618	0.255976	0.226619
