## Supplemental_Tables_1--10 for "SARS-CoV-2-induced dysregulation in ADAR editing patterns persists post viral clearance in individuals with mild COVID-19": Supp_Table_9.xlsx

### Sheet: Sheet1
Supp_Table_9: List of 45 individuals selected from the initial cohort of CHARM dataset with samples available across pre-, mid-, and post-infection stages.
Patient_Id	SRR_Number	Sex	Infection stage
7030	SRR18302393	male	Mid_T35
7252	SRR18302396	female	Controls_T00
9247	SRR18302423	female	Mid_T35
6663	SRR18302665	male	Controls_T00
6663	SRR18302666	male	Mid_T35
6663	SRR18302673	male	Post_91
5894	SRR18302708	male	Controls_T00
5894	SRR18302709	male	Mid_T35
5894	SRR18302711	male	Post_91
6207	SRR18302720	male	Controls_T00
6207	SRR18302721	male	Mid_T35
6207	SRR18302725	male	Post_91
8610	SRR18302738	male	Controls_T00
8610	SRR18302739	male	Mid_T35
8610	SRR18302743	male	Post_77
9249	SRR18302745	male	Controls_T00
9249	SRR18302746	male	Mid_T35
9249	SRR18302750	male	Post_77
9997	SRR18302752	male	Controls_T00
9997	SRR18302753	male	Mid_T35
9997	SRR18302757	male	Post_91
5412	SRR18302764	male	Controls_T00
5412	SRR18302765	male	Mid_T35
5412	SRR18302767	male	Post_77
8015	SRR18302780	male	Controls_T00
8015	SRR18302781	male	Mid_T35
8015	SRR18302783	male	Post_77
9373	SRR18302808	male	Mid_T35
7577	SRR18302865	female	Controls_T00
8359	SRR18302873	female	Controls_T00
6636	SRR18302934	female	Post_56
7252	SRR18302941	female	Post_56
7683	SRR18302948	male	Mid_T35
9247	SRR18302971	female	Post_56
9140	SRR18303008	female	Controls_T00
9140	SRR18303011	female	Mid_T35
9140	SRR18303015	female	Post_63
9388	SRR18303080	male	Controls_T00
9388	SRR18303081	male	Mid_T35
9388	SRR18303086	male	Post_77
5039	SRR18303098	male	Controls_T00
5039	SRR18303100	male	Mid_T35
5039	SRR18303105	male	Post_84
5152	SRR18303106	male	Controls_T00
5152	SRR18303107	male	Mid_T35
5152	SRR18303111	male	Post_56
5156	SRR18303112	male	Controls_T00
5156	SRR18303113	male	Mid_T35
5156	SRR18303117	male	Post_77
5316	SRR18303118	female	Controls_T00
5316	SRR18303119	female	Mid_T35
5316	SRR18303124	female	Post_77
9415	SRR18303180	male	Controls_T00
9415	SRR18303181	male	Mid_T35
9415	SRR18303184	male	Post_77
9918	SRR18303189	male	Controls_T00
9918	SRR18303190	male	Mid_T35
9918	SRR18303194	male	Post_63
9943	SRR18303195	male	Controls_T00
9943	SRR18303196	male	Mid_T35
9943	SRR18303198	male	Post_63
7577	SRR18303223	female	Post_63
7160	SRR18303266	female	Post_91
8359	SRR18303280	female	Post_56
5743	SRR18303427	male	Controls_T00
5743	SRR18303428	male	Mid_T35
5743	SRR18303431	male	Post_56
7683	SRR18303450	male	Controls_T00
7683	SRR18303453	male	Post_56
7733	SRR18303457	male	Controls_T00
7733	SRR18303458	male	Mid_T35
7733	SRR18303463	male	Post_56
6911	SRR18303561	male	Controls_T00
6911	SRR18303562	male	Mid_T35
6911	SRR18303567	male	Post_91
8968	SRR18303602	male	Controls_T00
8968	SRR18303603	male	Mid_T35
8968	SRR18303608	male	Post_77
9192	SRR18303610	male	Controls_T00
9192	SRR18303611	male	Mid_T35
9192	SRR18303615	male	Post_77
5124	SRR18303617	male	Controls_T00
5124	SRR18303618	male	Mid_T35
5124	SRR18303622	male	Post_63
6453	SRR18303633	male	Controls_T00
6453	SRR18303634	male	Mid_T35
6453	SRR18303639	male	Post_77
6582	SRR18303640	male	Controls_T00
6582	SRR18303641	male	Mid_T35
6582	SRR18303645	male	Post_77
6599	SRR18303646	male	Controls_T00
6599	SRR18303647	male	Mid_T35
6599	SRR18303652	male	Post_77
7893	SRR18303656	male	Controls_T00
7893	SRR18303657	male	Mid_T35
7893	SRR18303661	male	Post_77
8640	SRR18303662	male	Controls_T00
8640	SRR18303663	male	Mid_T35
8640	SRR18303667	male	Post_63
8656	SRR18303668	male	Controls_T00
8656	SRR18303669	male	Mid_T35
8656	SRR18303674	male	Post_77
9088	SRR18303680	male	Controls_T00
9088	SRR18303681	male	Mid_T35
9088	SRR18303685	male	Post_63
9198	SRR18303686	male	Controls_T00
9198	SRR18303687	male	Mid_T35
9198	SRR18303691	male	Post_77
6250	SRR18303718	female	Controls_T00
6250	SRR18303719	male	Mid_T35
6250	SRR18303721	male	Post_77
7647	SRR18303724	male	Controls_T00
7647	SRR18303727	male	Mid_T35
7647	SRR18303729	male	Post_56
8360	SRR18303734	male	Controls_T00
8360	SRR18303735	male	Mid_T35
8360	SRR18303736	male	Post_70
7160	SRR18303761	female	Controls_T00
6636	SRR18303785	female	Controls_T00
7252	SRR18303801	female	Mid_T35
7577	SRR18303813	female	Mid_T35
8359	SRR18303819	female	Mid_T35
9247	SRR18303834	female	Controls_T00
6636	SRR18303866	female	Mid_T35
7160	SRR18303871	female	Mid_T35
7030	SRR18303915	male	Controls_T00
7030	SRR18303917	male	Post_56
7247	SRR18303925	male	Controls_T00
7247	SRR18303926	male	Mid_T35
7247	SRR18303930	male	Post_56
9373	SRR18303970	male	Controls_T00
9373	SRR18303972	male	Post_56
7589	SRR18304012	male	Controls_T00
7589	SRR18304013	male	Mid_T35
7589	SRR18304019	male	Post_91
