## Supplemental_Tables_1--10 for "SARS-CoV-2-induced dysregulation in ADAR editing patterns persists post viral clearance in individuals with mild COVID-19": Supp_Table_10.xlsx

### Sheet: Alignment_matrix
Supp_Table_10: Metrics of analyzed RNA-seq data from Bioproject PRJNA815324; GSE198449 (Sauerwald et al.,2022).
Sample_SRR	Infection_stage	Total number of reads	Number of aligned reads	Percent aligned
SRR18302393	Mid	58203586	53182839	0.91
SRR18302396	Controls	48550308	44550063	0.91
SRR18302423	Mid	58309867	51862348	0.88
SRR18302665	Controls	70641479	64294892	0.91
SRR18302666	Mid	74401504	67092613	0.9
SRR18302673	Post	65994472	59053778	0.89
SRR18302708	Controls	51063655	44828766	0.87
SRR18302709	Mid	50126632	43587610	0.86
SRR18302711	Post	53277212	46476669	0.87
SRR18302720	Controls	52041330	41141422	0.79
SRR18302721	Mid	57925999	50122273	0.86
SRR18302725	Post	61754733	51126004	0.82
SRR18302738	Controls	48689473	42255243	0.86
SRR18302739	Mid	53540393	46524720	0.86
SRR18302743	Post	48721768	41989984	0.86
SRR18302745	Controls	45027136	39645406	0.88
SRR18302746	Mid	48093043	42447126	0.88
SRR18302750	Post	53381065	47099773	0.88
SRR18302752	Controls	49312831	43148323	0.87
SRR18302753	Mid	53915723	46434542	0.86
SRR18302757	Post	49063677	43186507	0.88
SRR18302764	Controls	51334361	46145044	0.89
SRR18302765	Mid	50261045	46048220	0.91
SRR18302767	Post	51331010	46977056	0.91
SRR18302780	Controls	53648393	48310045	0.9
SRR18302781	Mid	47734367	42849953	0.89
SRR18302783	Post	53187851	48066223	0.9
SRR18302808	Mid	55491488	50609164	0.91
SRR18302865	Controls	57866679	52658034	0.9
SRR18302873	Controls	56260547	51469749	0.91
SRR18302934	Post	49088379	45855090	0.93
SRR18302941	Post	58139589	53131930	0.91
SRR18302948	Mid	57810790	53161779	0.91
SRR18302971	Post	49330413	45197341	0.91
SRR18303008	Controls	50100016	45610627	0.91
SRR18303011	Mid	49711044	44717524	0.89
SRR18303015	Post	45174053	40523216	0.89
SRR18303080	Controls	75757845	69638988	0.91
SRR18303081	Mid	146344158	133740286	0.91
SRR18303086	Post	69001662	63522968	0.92
SRR18303098	Controls	58499121	51946073	0.88
SRR18303100	Mid	48274427	42629291	0.88
SRR18303105	Post	53624546	48074939	0.89
SRR18303106	Controls	63245419	56909582	0.89
SRR18303107	Mid	61615814	54922180	0.89
SRR18303111	Post	44695927	39365944	0.88
SRR18303112	Controls	74561003	65350733	0.87
SRR18303113	Mid	56757332	50879145	0.89
SRR18303117	Post	47771082	42752396	0.89
SRR18303118	Controls	46935538	41554024	0.88
SRR18303119	Mid	47419544	42658600	0.89
SRR18303124	Post	46872866	41632907	0.88
SRR18303180	Controls	49005622	44497090	0.9
SRR18303181	Mid	51460308	42643057	0.82
SRR18303184	Post	51721885	46856041	0.9
SRR18303189	Controls	46321049	41933203	0.9
SRR18303190	Mid	46779333	42695720	0.91
SRR18303194	Post	45197575	40025735	0.88
SRR18303195	Controls	70127406	61611392	0.87
SRR18303196	Mid	51839735	46945801	0.9
SRR18303198	Post	42962388	39261421	0.91
SRR18303223	Post	44939282	40011394	0.89
SRR18303266	Post	66471371	61115829	0.91
SRR18303280	Post	78950590	73610261	0.93
SRR18303427	Controls	50565662	45623897	0.9
SRR18303428	Mid	47643314	43515388	0.91
SRR18303431	Post	52048946	47561303	0.91
SRR18303450	Controls	58054568	53932831	0.92
SRR18303453	Post	55227797	50424166	0.91
SRR18303457	Controls	60790006	56580861	0.93
SRR18303458	Mid	48700227	44924082	0.92
SRR18303463	Post	53385519	49512101	0.92
SRR18303561	Controls	73194562	65604258	0.89
SRR18303562	Mid	68239721	61933943	0.9
SRR18303567	Post	72122990	66178973	0.91
SRR18303602	Controls	46469079	41514084	0.89
SRR18303603	Mid	52888451	46947608	0.88
SRR18303608	Post	45019082	40007225	0.88
SRR18303610	Controls	46101970	40692855	0.88
SRR18303611	Mid	50656810	45347997	0.89
SRR18303615	Post	46268972	42299723	0.91
SRR18303617	Controls	50971824	46134766	0.9
SRR18303618	Mid	49984819	44415709	0.88
SRR18303622	Post	55824239	49162954	0.88
SRR18303633	Controls	45023201	39706514	0.88
SRR18303634	Mid	52494191	47663289	0.9
SRR18303639	Post	45781283	39751898	0.86
SRR18303640	Controls	45129067	40481626	0.89
SRR18303641	Mid	45247976	40033703	0.88
SRR18303645	Post	60220611	53840696	0.89
SRR18303646	Controls	57357134	52335859	0.91
SRR18303647	Mid	44703537	40778274	0.91
SRR18303652	Post	48443446	44366418	0.91
SRR18303656	Controls	58189010	53337781	0.91
SRR18303657	Mid	45537692	41464147	0.91
SRR18303661	Post	49700139	45269012	0.91
SRR18303662	Controls	51484018	46463504	0.9
SRR18303663	Mid	47747057	42873274	0.89
SRR18303667	Post	69542453	62387901	0.89
SRR18303668	Controls	53171309	47819280	0.89
SRR18303669	Mid	86960059	78791266	0.9
SRR18303674	Post	50746473	42223326	0.83
SRR18303680	Controls	48236702	42004050	0.87
SRR18303681	Mid	50788379	46475818	0.91
SRR18303685	Post	46084384	39718528	0.86
SRR18303686	Controls	45772636	41827372	0.91
SRR18303687	Mid	47741783	43428216	0.9
SRR18303691	Post	55395243	48558447	0.87
SRR18303718	Controls	89512075	84816077	0.94
SRR18303719	Mid	84745362	79912851	0.94
SRR18303721	Post	100523626	94858398	0.94
SRR18303724	Controls	81776374	76079775	0.93
SRR18303727	Mid	81891062	76193882	0.93
SRR18303729	Post	86932295	81630258	0.93
SRR18303734	Controls	96351123	88930875	0.92
SRR18303735	Mid	98053872	92173572	0.94
SRR18303736	Post	108173838	101426509	0.93
SRR18303761	Controls	306381740	281742657	0.91
SRR18303785	Controls	81182548	74547713	0.91
SRR18303801	Mid	47664143	42994363	0.9
SRR18303813	Mid	46565904	42059487	0.9
SRR18303819	Mid	42677053	37999126	0.89
SRR18303834	Controls	44633769	40093319	0.89
SRR18303866	Mid	51729788	46918280	0.9
SRR18303871	Mid	52859137	48040218	0.9
SRR18303915	Controls	44831181	41002314	0.91
SRR18303917	Post	55025857	50417462	0.91
SRR18303925	Controls	54203921	49521772	0.91
SRR18303926	Mid	57240020	52159481	0.91
SRR18303930	Post	42945059	39173748	0.91
SRR18303970	Controls	42708171	39291955	0.92
SRR18303972	Post	59200578	53973721	0.91
SRR18304012	Controls	87483757	80466184	0.91
SRR18304013	Mid	73148450	64449017	0.88
SRR18304019	Post	78374221	72375924	0.92
